# Multiplexed smFISH reveals the spatial organization of neuropil localized mRNAs is linked to abundance

**DOI:** 10.1101/2024.07.13.603387

**Authors:** Renesa Tarannum, Grace Mun, Fatima Quddos, Sharon A. Swanger, Oswald Steward, Shannon Farris

## Abstract

RNA localization to neuronal axons and dendrites provides spatiotemporal control over gene expression to support synapse function. Neuronal messenger RNAs (mRNAs) localize as ribonucleoprotein particles (RNPs), commonly known as RNA granules, the composition of which influences when and where proteins are made. Highthroughput sequencing has revealed thousands of mRNAs that localize to the hippocampal neuropil. Whether these mRNAs are spatially organized into common RNA granules or distributed as independent mRNAs for proper delivery to synapses is debated. Here, using highly multiplexed single molecule fluorescence in situ hybridization (HiPlex smFISH) and colocalization analyses, we investigate the subcellular spatial distribution of 15 synaptic neuropil localized mRNAs in the male and female rodent hippocampus. We observed that these mRNAs are present in the neuropil as heterogeneously sized fluorescent puncta with spatial colocalization patterns that generally scale by neuropil mRNA abundance. Indeed, differentially expressed mRNAs across cell types displayed colocalization patterns that scaled by abundance, as did simulations that reproduce cell-specific differences in abundance. Thus, the probability of these mRNAs colocalizing in the neuropil is best explained by stochastic interactions based on abundance, which places constraints on the mechanisms mediating efficient transport to synapses.

**SIGNIFICANCE STATEMENT:** RNA localization establishes compartment-specific gene expression that is critical for synapse function. Thousands of mRNAs localize to the hippocampal synaptic neuropil, however, whether mRNAs are spatially organized as similar or distinctly composed ribonucleoprotein particles for delivery to synapses is unknown. Using multiplexed smFISH to assess the spatial organization of 15 neuropil localized mRNAs, we find that these mRNAs are present in variably sized puncta suggestive of heterogeneous transcript copy number states. RNA colocalization analyses in multiple hippocampal cell types suggest that the spatial relationship of these mRNAs is best predicted by their abundance in the neuropil. Stochastic RNA-RNA interactions based on neuropil abundance are consistent with models indicating that global principles, such as energy minimization, influence population localization strategies.
