## Supplementary material for "Multiplexed smFISH reveals the spatial organization of neuropil localized mRNAs is linked to abundance": HiPlex RNA Probe Information

### Sheet: Sheet1
Supplemental Table 1: Hiplex RNA probe information
Probe	Gene Symbol	NCBI Transcript ID	Ensembl ID	Uniprot	Allen Brain Atlas	Protein Name (Symbol)	Protein Function	Subcellular Localization	FMRP CLIP Rank (Darnell et al., 2011)	CA2 Soma Expression (Log2) Farris et al 2019	CA2 Neuropil Expression (Log2) Farris et al 2019	Probe target region (#)	Probe target region length_bp (#)	Full Transcript length_bp (*)	5' UTR _bp (**)	3' UTR_bp (**)	Imaging round	Area distribution cluster in HiPlex smFISH
T1	Adcy1	NM_001281768.2	ENSMUSG00000020431	https://www.uniprot.org/uniprotkb/O88444/entry	https://mouse.brain-map.org/gene/show/129123	Adenylate cyclase type 1 (ADCY1)	Adenylate cyclase activity, synaptic transmission, G-protein signalling, Post-syanptic density	Cytoplasm	7	16.3	16.44	829 - 1704	875	12315	111	8791	Round1	Large broad
T2	Aco2	NM_080633.2	ENSMUSG00000022477	https://www.uniprot.org/uniprotkb/Q99KI0/entry	https://mouse.brain-map.org/experiment/show?id=67978674	Aconitate hydratase, Aconitase mitochondrial (ACO2)	Essential enzyme in the tricarboxylic acid cycle, isocitrate metabolic processes, mitochondrial metabolism	Cytoplasm, mitochondrial matrix	228	14.4	14.47	1444 - 2363	919	2785	204	371		Large broad
T3	Psd	NM_028627.2	ENSMUSG00000037126	https://www.uniprot.org/uniprotkb/Q5DTT2/entry	https://mouse.brain-map.org/gene/show/49569	Pleckstrin homology and SEC7 domain-containing protein 1 (PSD, also known as Exchange factor for ARF6)	Dendritic spine, postsynaptic density, phospholipid binding	Dendritic spine	297	12.63	13.76	1167 - 2308	1141	3950	213	612		Small broad
T4	Dlg4	NM_007864.3	ENSMUSG00000020886	https://www.uniprot.org/uniprotkb/Q62108/entry	https://mouse.brain-map.org/gene/show/13164	Disks large homolog 4 (DLG4, also known as PSD95)	Postsynaptic scaffolding protein, synaptic plasticity, postsynaptic density	Dendritic spine	52	14.66	15.25	1386 - 2395	1009	3339	476	837		Large
T5	Calm1	NM_001313934.1	ENSMUSG00000001175	https://www.uniprot.org/uniprotkb/P0DP26/entry	https://mouse.brain-map.org/gene/show/12098	Calmodulin-1 (CALM1)	Calcium signal transduction pathway	Cytoplasm	453	16.82	16.09	1121 - 2121	1000	4020	279	3386	Round 2	Small
T6	Bsn	NM_007567.2	ENSMUSG00000032589	https://www.uniprot.org/uniprotkb/O88737/entry	https://mouse.brain-map.org/gene/show/12003	Bassoon (BSN)	Presynaptic scaffolding protein, protein localization to synapse	Axonal cytoplasm	1	16.14	15.4	8020 - 9090	1070	15953	126	3983		Large broad
T7	Camk2a	NM_009792.3	ENSMUSG00000024617	https://www.uniprot.org/uniprotkb/P11798/entry	https://mouse.brain-map.org/gene/show/12107	Calcium/calmodulin-dependent protein kinase type II subunit alpha (CAMKIIa)	Calmodulin-binding, synaptic plasticity, dendritic spine development, post-synaptic density	Dendritic Spine	39	17.12	18.87	896 - 1986	1090	4268	161	3372		Small broad
T8	Pum2	NM_001160219.1	ENSMUSG00000020594	https://www.uniprot.org/uniprotkb/Q80U58/entry	https://mouse.brain-map.org/experiment/show?id=68845514	Pumilio homolog 2 (PUM2)	Cytosolic RNA-binding protein, translation regulation	Cytoplasm	398	13.14	13.35	242 - 1544	1302	6311	275	2841		Large
T9	Ddn	NM_001013741.1	ENSMUSG00000059213	https://www.uniprot.org/uniprotkb/Q80TS7/entry	https://mouse.brain-map.org/experiment/show?id=71212512	Dendrin (DDN)	Enables RNA polymerase II cis-regulatory region sequence-specific DNA binding activity	Cytoplasm, dendritic spine membrane	180	15.01	16.32	696 - 1889	1193	3740	112	1500	Round 3	Small
T10	Pld3	NM_001317355.2	ENSMUSG00000003363	https://www.uniprot.org/uniprotkb/O35405/entry	https://mouse.brain-map.org/experiment/show?id=77464848	Phospholipase D3 (PLD3)	Lysosomal protein, phospholipase activity,	Lysosomal membrane, endoplasmic reticulum membrane	537	14.16	13.31	1227 - 2132	905	2317	532	298		Small
T11	Ppfia3	NM_029741.2	ENSMUSG00000003863	https://www.uniprot.org/uniprotkb/P60469/entry	https://mouse.brain-map.org/experiment/show?id=69202693	Liprin-alpha-3 (PTPRF-interacting protein alpha-3, PPFIA3)	Synaptic vesicle docking, presynaptic active zone cytoplasmic component	Cytoplasm	736	12.55	12.26	3295 - 4388	1093	4882	158	904		Large
T12	Cyfip2	NM_001252459.1	ENSMUSG00000020340	https://www.uniprot.org/uniprotkb/Q5SQX6/entry	https://mouse.brain-map.org/experiment/show?id=74357791	Cytoplasmic FMR1-interacting protein 2 (CYFIP2)	Actin filament reorganization, neuronal projection development	Cytoplasm	9	16.76	15.13	1220 - 2889	1669	6385	392	2450		Large broad
bp = base pairs
(#) = Information in column (M, N) is obtained from ACD Biotechne website (https://www.bio-techne.com/)
(*) = Information in column O is obtained from NCBI website (https://www.ncbi.nlm.nih.gov/nuccore)
(**) = Information in column (P, Q) are obtained from UCSC Genome browser (https://genome-euro.ucsc.edu/cgi-bin/hgGateway?hgsid=381790182_QVzlOBAPJh8GAsutlt4hv7T6yXcX)
